# Origin and evolution of the cannabinoid oxidocyclase gene family

**DOI:** 10.1101/2020.12.18.423406

**Authors:** Robin van Velzen, M. Eric Schranz

**Author notes:** Author for Correspondence: Robin van Velzen, Biosystematics Group, Wageningen University, Wageningen, The Netherlands.

## Abstract

*Cannabis* is an ancient crop representing a rapidly increasing legal market, especially for medicinal purposes. Medicinal and psychoactive effects of *Cannabis* rely on specific terpenophenolic ligands named cannabinoids. Recent whole-genome sequencing efforts have uncovered variation in multiple genes encoding the final steps in cannabinoid biosynthesis. However, the origin, evolution, and phylogenetic relationships of these cannabinoid oxidocyclase genes remain unclear. To elucidate these aspects we performed comparative genomic analyses of *Cannabis*, related genera within the Cannabaceae family, and selected outgroup species. Results show that cannabinoid oxidocyclase genes originated in the *Cannabis* lineage from within a larger gene expansion in the Cannabaceae family. Localization and divergence of oxidocyclase genes in the *Cannabis* genome revealed two main syntenic blocks, each comprising tandemly repeated cannabinoid oxidocyclase genes. By comparing these blocks with those in genomes from closely related species we propose an evolutionary model for the origin, neofunctionalization, duplication, and diversification of cannabinoid oxidocycloase genes. Based on phylogenetic meta-analyses, we propose a comprehensive classification of three main clades and seven subclades that is intended to aid unequivocal referencing and identification of cannabinoid oxidocyclase genes. Our data suggest that cannabinoid oxidocyclase gene copy number variation may have less functional relevance than previously thought. Instead, we propose that cannabinoid phenotype is primarily determined by presence/absence of single-copy genes. Increased sampling across *Cannabis’* native geographic range is likely to uncover additional cannabinoid oxidocyclase gene sequence variation.

**Significance statement:** *Cannabis* genome sequencing efforts have revealed extensive cannabinoid oxidocyclase gene variation. However, phylogenetic relationships and evolution of these genes remains unclear. Our meta analysis of currently available data reveals that these genes comprise three main clades and seven subclades that originated through *Cannabis*-specific gene duplication and divergence. Our new conceptual and evolutionary framework serves as a reference for future description and functional analyses of cannabinoid oxidocyclases.
