## Supplemental Tables for "Origin and evolution of the cannabinoid oxidocyclase gene family"

### Sheet: Table S1
Clade	Subclade	Type	Subtype	Onofri type	Nonsynonymous substitutions	Nonsense mutations
A					803G (Gly); 817T (Phe); 1052C (Thr)
	A1_THCAS				64C (His); 118A (Lys); 221T (Ile)
		1			n.d.
			1/1	1/1	n.d.
			1/2	1/2	n.d.
			1/3	1/3	706C (Gln)
			1/4	1/4	749A (Asp)
			1/5		998G (Arg)
			1/6		1232T (Val)
		2			373C (Leu)
			2/1	2/1	1229A (Glu)
			2/2	2/2	n.d.
			2/3	2/3	1229A (Glu)
			2/4		884T (Ile); 1547T (Ile)
			2/5		58C (Pro); 121T (Tyr); 154A (Ile); 303C (Asn); 556C (Arg)
			2/6		151T (Phe); 269T (Ile); 385A (Ile); 412G (Val); 619T (Ser); 749T (Val); 881G (Arg); 1042T (Phe); 1482C (Pro)
		3		3	187C (Leu)
		4		4	794G (Gly); 1229A (Glu)
		5			851T (Val); 883C (Pro)
		6			998G (Arg); 1064A (Asn)
		7			749A (Asp); 1018G (Ala)
		8			542C (Ala); 1129C (Gln); 1232T (Val); 1272T (Asp); 1435A (Met); 1484A (Glu)
	A2_CBCAS				287G (Ser); 383C (Ala); 409A (Thr); 494T (Met); 585T (Phe); 862A (Met); 869C (Thr); 881C (Arg); 1035C (Leu); 1172T (Leu); 1224G (Glu); 1574C (Ala)
	A3				25A (Arg); 35A (Tyr); 70A (Lys); 128A (His)761G (Arg); 785G (Arg); 944G (Cys); 976A (Asn); 1096C (Gln); 1136T (Val); 1191T (Ile); 1273A (Lys); 1327G (Val)
	A4				25A (Arg); 35A (Tyr); 70A (Lys); 128A (His); 365C (Thr); 761G (Arg); 785G (Arg); 944G (Cys); 976A (Asn); 1096C (Glu); 1191T (Ile); 1237G (Val); 1273A (Lys); 1327G (Val)	316T (STOP), 328T (STOP), 1041A (STOP), 1346A (STOP)
		1			509A (Asn); 574T (Ser); 727CT (Leu); 754AT (Met); 1168C (His);	1423T (STOP)
		2			382A (Ile); 482A (Gln); 667A (Arg); 755T (Leu); 932A (Asp); 1170C Asn); 1178T (Leu); 1354G (Glu); 1440C (Val);	1056T (STOP)
B					169A (Asn); 207C (His); 265C (His); 346T (Ser); 484G (Val); 513G (Leu); 556G (Gly); 574C (Pro); 788T (Ile); 931AC (Thr); 946G (Val); 1244C (Ala); 1339TG (Cys); 1375C (Leu); 1472T (Ile); 1570CT (Leu)
	B1_CBDAS				55T (Phe); 137C (Ala); 173C (Pro); 637C (His); 688T (Leu); 783C (Ala); 922G (ala); 1028G (Arg); 1081G (Asp); 1195C (Gln); 1225A (Ile); 1318T (Leu); 1393A (Ile); 1487A (Asn)
		1			1423A (Lys)
		2			221G (Ser); 503G (Ser); 587G (Ser)
	B2				1081GG (Gly); 1356C (His)	153(DEL)
		1			641C (Ala); 898A (Ala); 1143A (Leu); 1510A (Ser); 1552G (Val)	815G (STOP); 1040A (STOP); 1306T (STOP); 1423T (STOP)
		2			82A (Thr); 1580T (Leu)
		3			854T (Ile); 1019T (Ile); 1101C (Asn); 1102C (Gln); 1109C (Ser); 1115T (Val); 1504G (Glu); 1579T (Phe); 1588C (Leu)
C					145C (Ala); 177T (Phe); 263T (Leu); 495C (Asn); 761T (Met); 845T (Met); 852A (Glu); 858A (Glu); 868T (Phe); 1124G (Gly); 1130G (Arg); 1135G (Ala); 1196C (Thr); 1241T (Phe); 1248T (Phe); 1327A (Ile); 1480T (Phe); 1582G (Asp); 1625T (Leu)
		1			n.d.
		2			202G (Val); 254C (Thr); 451T (Ser); 541A (Thr)
		3			437A (Asn); 1020A (Arg)
		4			228A (Glu) / 228(DEL)
		5			19-24(DEL);
		6			1105C (Leu)	1161A (STOP)
		7			961C (Leu); 1060A (Asn)	1114T (STOP)

### Sheet: Table S2
Species	ID	Names	Group
A. thaliana	AT4G20820.1	AtBBE18	Group 1.0
A. thaliana	AT5G44410.1	AtBBE27	Group 1.0
A. thaliana	AT5G44440.1	AtBBE28	Group 1.0
C. sativa	XP_030479632.1		Group 10.0
C. sativa	XP_030479741.1		Group 10.0
C. sativa	XP_030479778.1		Group 10.0
C. sativa	XP_030479901.1		Group 10.0
C. sativa	XP_030480746.1	CBDAS	Group 10.0
C. sativa	XP_030480906.1	CBCAS	Group 10.0
C. sativa	XP_030502671.1*		Group 10.0
C. sativa	XP_030503510.1		Group 10.0
C. sativa	XP_030505742.1		Group 10.0
C. sativa	Q8GTB6	THCAS	Group 10.0
H. lupulus	000023F.g35*		Group 10.0
H. lupulus	000273F.g37		Group 10.0
H. lupulus	000273F.g43*		Group 10.0
H. lupulus	000273F.g59*		Group 10.0
H. lupulus	000840F.g7*		Group 10.0
H. lupulus	000840F.g23		Group 10.0
H. lupulus	000840F.g31		Group 10.0
H. lupulus	001039F.g9		Group 10.0
M. notabilis	XP_024017773.1		Group 10.0
M. notabilis	XP_024018663.1		Group 10.0
M. notabilis	XP_024019725.1		Group 10.0
M. notabilis	XP_024019728.1	MaMO	Group 10.0
M. notabilis	XP_024019729.1		Group 10.0
M. notabilis	XP_024019730.1		Group 10.0
M. notabilis	XP_024020066.1		Group 10.0
M. notabilis	XP_024022202.1		Group 10.0
M. notabilis	XP_024022855.1		Group 10.0
M. notabilis	XP_024023545.1		Group 10.0
M. notabilis	XP_024023678.1	MaDA	Group 10.0
M. notabilis	XP_024024258.1		Group 10.0
M. notabilis	XP_024026996.1		Group 10.0
P. andersonii	PON32586.1		Group 10.0
P. andersonii	PON38465.1		Group 10.0
P. andersonii	PON38816.1		Group 10.0
P. andersonii	PON38817.1		Group 10.0
P. andersonii	PON38820.1		Group 10.0
P. andersonii	PON38821.1		Group 10.0
P. andersonii	PON38823.1		Group 10.0
P. andersonii	PON38827.1		Group 10.0
P. andersonii	PON47900.1		Group 10.0
T. orientale	PON46121.1		Group 10.0
T. orientale	PON87247.1		Group 10.0
T. orientale	PON87249.1		Group 10.0
T. orientale	POO01096.1		Group 10.0
T. orientale	POO01099.1		Group 10.0
T. orientale	POO01102.1		Group 10.0
T. orientale	POO01103.1		Group 10.0
T. orientale	POO01108.1		Group 10.0
T. orientale	POO01110.1		Group 10.0
M. notabilis	XP_024022789.1		Group 11.0
P. andersonii	PON50326.1		Group 11.0
T. orientale	POO01052.1		Group 11.0
T. orientale	POO01056.1		Group 11.0
M. truncatula	Medtr4g094478.1		Group 12.0
M. truncatula	Medtr4g094480.1		Group 12.0
M. truncatula	Medtr4g094488.1		Group 12.0
M. truncatula	Medtr4g094492.1		Group 12.0
M. truncatula	Medtr4g094495.1		Group 12.0
Rhododendron dauricum	BAZ95780.1	RdDCAS	Group 12.0
A. thaliana	AT1G26380.1	AtBBE3	Group 2.0
A. thaliana	AT1G26390.1	AtBBE4	Group 2.0
A. thaliana	AT1G26400.1	AtBBE5	Group 2.0
A. thaliana	AT1G26410.1	AtBBE6	Group 2.0
A. thaliana	AT1G26420.1	AtBBE7	Group 2.0
A. thaliana	AT4G20800.1	AtBBE17	Group 2.0
C. sativa	XP_030479244.1		Group 2.0
H. lupulus	000156F.g54		Group 2.0
M. notabilis	XP_024022814.1		Group 2.0
M. truncatula	Medtr4g057990.1		Group 2.0
M. truncatula	Medtr4g088355.1		Group 2.0
M. truncatula	Medtr4g091150.1		Group 2.0
M. truncatula	Medtr4g091190.1		Group 2.0
M. truncatula	Medtr4g091200.1		Group 2.0
M. truncatula	Medtr6g017205.1		Group 2.0
P. andersonii	PON38831.1		Group 2.0
T. orientale	POO01091.1		Group 2.0
A. thaliana	AT1G30720.1	AtBBE10	Group 3.0
A. thaliana	AT1G30730.1	AtBBE11	Group 3.0
A. thaliana	AT1G30710.1	AtBBE9	Group 4.0
A. thaliana	AT1G34575.1	AtBBE14	Group 4.0
A. thaliana	AT2G34810.1	AtBBE16	Group 4.0
A. thaliana	AT1G01980.1	AtBBE1 OGOX4	Group 5.1
A. thaliana	AT1G11770.1	AtBBE2 OGOX3	Group 5.1
A. thaliana	AT1G30740.1	AtBBE12	Group 5.1
A. thaliana	AT4G20830.1	AtBBE20 OGOX1	Group 5.1
A. thaliana	AT4G20840.1	AtBBE21 OGOX2	Group 5.1
C. sativa	XP_030479750.1		Group 5.1
C. sativa	XP_030480139.1		Group 5.1
H. lupulus	000095F.g27		Group 5.1
H. lupulus	000095F.g33		Group 5.1
H. lupulus	000095F.g43		Group 5.1
H. lupulus	001909F.g4		Group 5.1
H. lupulus	004551F.g13		Group 5.1
M. notabilis	XP_010098533.1		Group 5.1
M. notabilis	XP_010098534.1		Group 5.1
M. truncatula	Medtr2g031490.1		Group 5.1
M. truncatula	Medtr2g031510.1		Group 5.1
P. andersonii	PON39146.1		Group 5.1
P. andersonii	PON39147.1		Group 5.1
T. orientale	POO01082.1		Group 5.1
T. orientale	POO01084.1		Group 5.1
A. thaliana	AT1G30700.1	AtBBE8	Group 5.2
C. sativa	XP_030481056.1*		Group 5.2
C. sativa	XP_030481213.1		Group 5.2
C. sativa	XP_030481249.1		Group 5.2
H. lupulus	000273F.g49		Group 5.2
H. lupulus	004880F.g1		Group 5.2
M. notabilis	XP_024022776.1		Group 5.2
M. notabilis	XP_024022829.1		Group 5.2
M. truncatula	Medtr2g031590.1		Group 5.2
P. andersonii	PON38462.1		Group 5.2
P. andersonii	PON38829.1		Group 5.2
T. orientale	PON87245.1		Group 5.2
T. orientale	POO01094.1		Group 5.2
A. thaliana	AT1G30760.1	AtBBE13	Group 6.0
A. thaliana	AT2G34790.1	AtBBE15	Group 6.0
A. thaliana	AT5G44380.1	AtBBE24	Group 6.0
A. thaliana	AT5G44390.1	AtBBE25	Group 6.0
A. thaliana	AT5G44400.1	AtBBE26	Group 6.0
C. sativa	XP_030479595.1		Group 6.0
C. sativa	XP_030479596.1		Group 6.0
C. sativa	XP_030479781.1		Group 6.0
C. sativa	XP_030479910.1		Group 6.0
C. sativa	XP_030480357.1		Group 6.0
C. sativa	XP_030480655.1		Group 6.0
C. sativa	XP_030480669.1		Group 6.0
C. sativa	XP_030480838.1		Group 6.0
C. sativa	XP_030481126.1		Group 6.0
C. sativa	XP_030481240.1		Group 6.0
C. sativa	XP_030481325.1		Group 6.0
H. lupulus	000650F.g7		Group 6.0
H. lupulus	000650F.g15*		Group 6.0
H. lupulus	000650F.g18		Group 6.0
H. lupulus	000890F.g10		Group 6.0
H. lupulus	001034F.g9*		Group 6.0
H. lupulus	001108F.g23*		Group 6.0
H. lupulus	001108F.g17		Group 6.0
M. notabilis	XP_010098535.1		Group 6.0
M. notabilis	XP_010098536.1		Group 6.0
M. notabilis	XP_010098537.1		Group 6.0
M. truncatula	Medtr2g031390.1		Group 6.0
M. truncatula	Medtr4g094520.1		Group 6.0
P. andersonii	PON32333.1		Group 6.0
P. andersonii	PON32336.1		Group 6.0
P. andersonii	PON32337.1		Group 6.0
P. andersonii	PON39150.1		Group 6.0
P. andersonii	PON39156.1		Group 6.0
P. andersonii	PON50327.1		Group 6.0
T. orientale	POO01057.1		Group 6.0
T. orientale	POO01062.1		Group 6.0
T. orientale	POO01064.1		Group 6.0
T. orientale	POO01067.1		Group 6.0
T. orientale	POO01070.1		Group 6.0
T. orientale	POO01073.1		Group 6.0
T. orientale	POO01074.1		Group 6.0
A. thaliana	AT4G20860.1	AtBBE22	Group 7.1
A. thaliana	AT5G44360.1	AtBBE23	Group 7.1
C. sativa	XP_030479575.1*		Group 7.1
M. truncatula	Medtr3g009760.1		Group 7.1
M. truncatula	Medtr3g009820.1		Group 7.1
M. truncatula	Medtr3g009880.1		Group 7.1
P. andersonii	PON50319.1		Group 7.1
T. orientale	POO01046.1		Group 7.1
H. lupulus	000890F.g5*		Group 7.2
M. notabilis	XP_024021433.1		Group 7.2
M. truncatula	Medtr2g031420.1		Group 7.2
M. truncatula	Medtr2g031460.1		Group 7.2
P. andersonii	PON39149.1		Group 7.2
C. sativa	XP_030480925.1		Group 8.0
M. notabilis	XP_024022780.1		Group 8.0
M. truncatula	Medtr4g094498.1		Group 8.0
P. andersonii	PON39143.1		Group 8.0
T. orientale	POO01087.1		Group 8.0
C. sativa	XP_030480615.1		Group 9.0
Eschscholzia californica	AAC39358.1	Berberine bridge enzyme	Group 9.0
M. truncatula	Medtr1g076830.1		Group 9.0
P. andersonii	PON60542.1		Group 9.0
T. orientale	PON95130.1		Group 9.0
A. thaliana	AT2G19500.1	AtCKX2	outgroup
A. thaliana	AT2G41510.1	AtCKX1	outgroup

### Sheet: Table S3
GenBank accession	Sequence length	Status	Cultivar	Type	Reference	Author classification	Author comments	Clade
LN998179.1	583	partial; very short	C1	unknown	unpublished			A1
LN998180.1	583	partial; very short	L2	unknown	unpublished			A1
AB057805.1	1638	complete	Mexican Strain	Drug	Sirikantaramas et al. 2004	THCAS	THCAS	A1 type 1/1
AB212832.1	1635	complete	010 Iran	Drug	Kojoma et al. 2006	‘‘drug-type’’ THCAS	Chemotype II	A1 type 1/1
AB212834.1	1635	complete	013 Mexico	Drug	Kojoma et al. 2006	‘‘drug-type’’ THCAS	Chemotype I	A1 type 1/1
AB212835.1	1635	complete	020 unknown (Japan)	Drug	Kojoma et al. 2006	‘‘drug-type’’ THCAS	Chemotype I	A1 type 1/1
AB212837.1	1635	complete	053 Japan	Drug	Kojoma et al. 2006	‘‘drug-type’’ THCAS	Chemotype II	A1 type 1/1
AB212838.1	1635	complete	054 Japan	Drug	Kojoma et al. 2006	‘‘drug-type’’ THCAS	Chemotype I	A1 type 1/1
KT876005.1	1632	complete	Otto	Drug	McKernan et al. 2015	active THCAS		A1 type 1/1
KT876012.1	1635	complete	Alaskan Ice	Drug	McKernan et al. 2015	active THCAS		A1 type 1/1
KT876016.1	1635	complete	C4 x CannaTsu	Drug	McKernan et al. 2015	active THCAS		A1 type 1/1
KT876018.1	1635	complete	C4	Drug	McKernan et al. 2015	active THCAS		A1 type 1/1
KT876027.1	1635	complete	Chemdog91	Drug	McKernan et al. 2015	active THCAS		A1 type 1/1
KT876047.1	1635	complete	WIFI	Drug	McKernan et al. 2015	active THCAS		A1 type 1/1
MG996416.1	1638	complete; ambiguous	Flash babylon	Drug	Cascini et al. 2019	THCAS		A1 type 1/1
MG996418.1	1606	partial	Star Ryder	Drug	Cascini et al. 2019	THCAS		A1 type 1/1
KP970849.1	1635	complete	Thailand (1–2)	Drug	Onofri et al. 2015	THCAS		A1 type 1/2
KP970850.1	1635	complete	Malawi (1–3)	Drug	Onofri et al. 2015	THCAS	defective (BT0)	A1 type 1/3
KJ469378.1	1638	complete	Skunk	Drug	Weiblen et al. 2015			A1 type 1/4
KP970856.1	1635	complete	Afghanistan hashish landrace clone M124 (1–4)	Drug	Onofri et al. 2015	THCAS		A1 type 1/4
KT876009.1	1635	complete	AK47	Drug	McKernan et al. 2015	active THCAS		A1 type 1/4
KT876022.1	1635	complete	CannaTsu	Drug	McKernan et al. 2015	active THCAS		A1 type 1/4
KT876026.1	1635	complete	Chemdog91	Drug	McKernan et al. 2015	active THCAS		A1 type 1/4
KT876037.1	1635	complete	Black84	Drug	McKernan et al. 2015	active THCAS		A1 type 1/4
KT876044.1	1635	complete	Chemdog91	Drug	McKernan et al. 2015	active THCAS		A1 type 1/4
LC120319.1	1635	complete	Big Bud	Drug	Kitamura et al. 2016			A1 type 1/4
KT876015.1	1635	complete	C4 x CannaTsu	Drug	McKernan et al. 2015	active THCAS		A1 type 1/5
KT876040.1	1635	complete	BlueBerryEssence	Drug	McKernan et al. 2015	active THCAS		A1 type 1/5
MG996415.1	1638	complete	60 Days Wonder	Drug	Cascini et al. 2019	THCAS		A1 type 1/5
MG996417.1	1606	partial	Northern Light	Drug	Cascini et al. 2019	THCAS		A1 type 1/5
KT876046.1	1635	complete	Otto	Drug	McKernan et al. 2015	active THCAS		A1 type 1/6
MN422092.1	1665	pseudogene	Jungseon and Andong provinces #1	unknown	Doh et al. 2019	THCAS		A1 type 2
KP970852.1	1635	complete	Haze (2–1)	Drug	Onofri et al. 2015	THCAS		A1 type 2/1
KT876013.1	1635	complete	Alaskan Ice	Drug	McKernan et al. 2015	active THCAS		A1 type 2/1
KT876034.1	1635	complete	Otto	Drug	McKernan et al. 2015	active THCAS		A1 type 2/1
KP970853.1	1635	complete	Haze (2–2)	Drug	Onofri et al. 2015	THCAS		A1 type 2/2
KP970854.1	1635	complete	Haze (2–3)	Drug	Onofri et al. 2015	THCAS		A1 type 2/3
MN422088.1	1665	complete	Boseung province #1	unknown	Doh et al. 2019	THCAS		A1 type 2/4
MN422089.1	1665	complete	Boseung province #5	unknown	Doh et al. 2019	THCAS		A1 type 2/4
MN422090.1	1665	complete	Boseung province #8	unknown	Doh et al. 2019	THCAS		A1 type 2/4
MN422091.1	1665	complete	Jecheon province #1	unknown	Doh et al. 2019	THCAS		A1 type 2/5
MN422084.1	1665	complete	Cheungsam #1	unknown	Doh et al. 2019	THCAS		A1 type 2/6
MN422085.1	1665	complete	Cheungsam #4	unknown	Doh et al. 2019	THCAS		A1 type 2/6
MN422086.1	1665	complete	Cheungsam #6	unknown	Doh et al. 2019	THCAS		A1 type 2/6
MN422087.1	1665	complete	Cheungsam #8	unknown	Doh et al. 2019	THCAS		A1 type 2/6
AB212829.1	1635	complete	001 Czech	Drug	Kojoma et al. 2006	‘‘drug-type’’ THCAS	Chemotype I	A1 type 3
KP970851.1	1635	complete	Afghanistan hashish landrace clone M128 (3)	Drug	Onofri et al. 2015	THCAS		A1 type 3
KP970855.1	1635	complete	Haze (4)	Drug	Onofri et al. 2015	THCAS		A1 type 4
LC378397.1	1227	partial	Kasur	unknown	Ali et al. 2019			A1 type 5
LC378398.1	1227	partial	Sahiwal	unknown	Ali et al. 2019			A1 type 5
LC378399.1	1227	partial	Okara	unknown	Ali et al. 2019			A1 type 5
LC378400.1	1227	partial	Lahore	unknown	Ali et al. 2019			A1 type 5
LN998182.1	1227	partial	L1	unknown	Ali et al. 2019			A1 type 5
LN998183.1	1233	partial pseudogene	M2	unknown	unpublished			A1 type 5
MT338560.1	1638	complete	TS1-3	unknown	unpublished		can be considered another BT0?	A1 type 6
AB212830.1	1635	complete	005 Hungary	Fiber	Kojoma et al. 2006	‘‘fiber-type’’ THCAS	Chemotype III	A2
AB212831.1	1635	complete	009 Poland	Fiber	Kojoma et al. 2006	‘‘fiber-type’’ THCAS	Chemotype III	A2
AB212833.1	1635	complete	011 Germany	Fiber	Kojoma et al. 2006	‘‘fiber-type’’ THCAS	Chemotype III	A2
AB212836.1	1635	complete	045 Japan	Fiber	Kojoma et al. 2006	‘‘fiber-type’’ THCAS	Chemotype III	A2
AB212839.1	1635	complete	066 France	Fiber	Kojoma et al. 2006	‘‘fiber-type’’ THCAS	Chemotype III	A2
AB212840.1	1635	complete	068 Czech	Fiber	Kojoma et al. 2006	‘‘fiber-type’’ THCAS	Chemotype III	A2
AB212841.1	1635	complete	078 Italy	Fiber	Kojoma et al. 2006	‘‘fiber-type’’ THCAS	Chemotype III	A2
KJ469379.1	1638	complete	Skunk	Drug	Weiblen et al. 2015			A2
KJ469380.1	1638	complete	Skunk	Drug	Weiblen et al. 2015			A2
KT876010.1	1635	complete	AK47	Drug	McKernan et al. 2015	Inactive THCAS		A2
KT876011.1	1635	pseudogene	AK47	Drug	McKernan et al. 2015	Inactive THCAS		A2
KT876014.1	1635	complete	Alaskan Ice	Drug	McKernan et al. 2015	Inactive THCAS		A2
KT876017.1	1635	complete	C4 x CannaTsu	Drug	McKernan et al. 2015	Inactive THCAS		A2
KT876019.1	1635	complete	C4	Drug	McKernan et al. 2015	Inactive THCAS		A2
KT876020.1	1635	complete	C4	Drug	McKernan et al. 2015	Inactive THCAS		A2
KT876021.1	1635	complete	C4	Drug	McKernan et al. 2015	Inactive THCAS		A2
KT876023.1	1635	complete	CannaTsu	Drug	McKernan et al. 2015	Inactive THCAS		A2
KT876024.1	1635	complete	CannaTsu	Drug	McKernan et al. 2015	Inactive THCAS		A2
KT876025.1	1636	pseudogene	CannaTsu	Drug	McKernan et al. 2015	Inactive THCAS		A2
KT876028.1	1635	complete	Chemdog91	Drug	McKernan et al. 2015	Inactive THCAS		A2
KT876029.1	1636	pseudogene	Chemdog91	Drug	McKernan et al. 2015	Inactive THCAS		A2
KT876030.1	1635	complete	Chemdog91	Drug	McKernan et al. 2015	Inactive THCAS		A2
KT876031.1	1635	pseudogene	Chemdog91	Drug	McKernan et al. 2015	Inactive THCAS		A2
KT876032.1	1635	complete	Otto	Drug	McKernan et al. 2015	Inactive THCAS		A2
KT876035.1	1635	complete	Otto	Drug	McKernan et al. 2015	Inactive THCAS		A2
KT876036.1	1635	complete	Otto	Drug	McKernan et al. 2015	Inactive THCAS		A2
LC120320.1	1635	complete	Big Bud	Drug	Kitamura et al. 2016			A2
MG996402.1	1638	complete	Carmagnola	Fiber	Cascini et al. 2019	mutated THCAS		A2
MG996403.1	1638	complete	Carmaleonte	Fiber	Cascini et al. 2019	mutated THCAS		A2
MG996404.1	1638	complete	C.S.	Fiber	Cascini et al. 2019	mutated THCAS		A2
MG996405.1	1638	complete	Ermes	Fiber	Cascini et al. 2019	mutated THCAS		A2
MG996406.1	1638	complete	Ermo	Fiber	Cascini et al. 2019	mutated THCAS		A2
MG996408.1	1638	complete	Futura 75	Fiber	Cascini et al. 2019	mutated THCAS		A2
MG996410.1	1605	partial	Tygra	Fiber	Cascini et al. 2019	mutated THCAS		A2
KJ469381.1	977	partial	Carmen	Fiber	Weiblen et al. 2015			A3
MG996431.1	1515	partial; ambiguous	Carmagnola	Fiber	Cascini et al. 2019	CBDAS		B1
MG996432.1	1499	partial; ambiguous	Carmaleonte	Fiber	Cascini et al. 2019	CBDAS		B1
MG996438.1	1526	partial; ambiguous	Finola	Fiber	Cascini et al. 2019	CBDAS		B1
AB292682.1	1635	complete	Domestic-2	unknown	Taura et al. 2007	CBDAS		B1 type 1
KP970859.1	1635	complete	Italy hybrid (6–1)	Fiber	Onofri et al. 2015	CBDAS	defective (BD01)	B1 type 1
KP970862.1	1635	complete	Afghanistan hashish landrace inbred line (6–2)	Drug	Onofri et al. 2015	CBDAS		B1 type 1
KP970863.1	1635	complete	China Yunnan (6–7)	unknown	Onofri et al. 2015	CBDAS		B1 type 1
KP970864.1	1635	complete	China Yunnan (6–5)	unknown	Onofri et al. 2015	CBDAS		B1 type 1
KP970865.1	1635	complete	China Yunnan (6–6)	unknown	Onofri et al. 2015	CBDAS		B1 type 1
KP970866.1	1635	complete	Morocco hashish landrace (6–3)	Drug	Onofri et al. 2015	CBDAS		B1 type 1
KP970867.1	1635	complete	China landrace (6–8)	Fiber	Onofri et al. 2015	CBDAS		B1 type 1
KP970868.1	1635	complete	Ermo 6–4	Fiber	Onofri et al. 2015	CBDAS	less efficient CBDAS?	B1 type 1
MG996433.1	1521	partial	C.S.	Fiber	Cascini et al. 2019	CBDAS		B1 type 1
MG996437.1	1505	partial	Ermo	Fiber	Cascini et al. 2019	CBDAS		B1 type 1
KJ469374.1	1635	complete	Carmen	Fiber	Weiblen et al. 2015	hemp-type CBDA synthase		B1 type 2
KP970857.1	1635	complete	Turkey (5–1)	Fiber	Onofri et al. 2015	CBDAS	slightly less efficient CBDAS (BDw)	B1 type 2
KP970858.1	1635	complete	Germany (5–2)	Fiber	Onofri et al. 2015	CBDAS	fully functional CBDAS	B1 type 2
KP970860.1	1635	complete	Ukraine hybrid (5–3)	Fiber	Onofri et al. 2015	CBDAS	defective (BD02)	B1 type 2
KP970861.1	1635	complete	Afghanistan hashish landrace inbred line (5–4)	Drug	Onofri et al. 2015	CBDAS		B1 type 2
MG996434.1	1520	partial	Ermes	Fiber	Cascini et al. 2019	CBDAS		B1 type 2
MG996435.1	1486	partial	Tygra	Fiber	Cascini et al. 2019	CBDAS		B1 type 2
MG996436.1	1513	partial	Uso 31	Fiber	Cascini et al. 2019	CBDAS		B1 type 2
MG996439.1	1515	partial	Futura 75	Fiber	Cascini et al. 2019	CBDAS		B1 type 2
MG996421.1	1383	partial pseudogene; ambiguous	BC God Bud	Drug	Cascini et al. 2019	mutated CBDAS		B2
MG996425.1	1608	partial pseudogene; ambiguous	Golden Berry	Drug	Cascini et al. 2019	mutated CBDAS		B2
MG996426.1	1556	partial pseudogene; ambiguous	Northern Light	Drug	Cascini et al. 2019	mutated CBDAS		B2
MG996428.1	1408	partial pseudogene; ambiguous	Skunk #11	Drug	Cascini et al. 2019	mutated CBDAS		B2
MG996429.1	1433	partial pseudogene; ambiguous	Star Ryder	Drug	Cascini et al. 2019	mutated CBDAS		B2
AGQN01159678.1	1626	pseudogene	Purple Kush	Drug	Weiblen et al. 2015	marijuana-type CBDA synthase		B2 type 1
KJ469376.1	1634	pseudogene	Skunk	Drug	Weiblen et al. 2015	marijuana-type CBDA synthase		B2 type 1
MG996420.1	1514	partial pseudogene	60 Days Wonder	Drug	Cascini et al. 2019	mutated CBDAS		B2 type 1
MG996422.1	1510	partial pseudogene	Chocolope	Drug	Cascini et al. 2019	mutated CBDAS		B2 type 1
MG996423.1	1384	partial pseudogene; ambiguous	Chocolate Kush	Drug	Cascini et al. 2019	mutated CBDAS		B2 type 1
MG996427.1	1386	partial pseudogene; ambiguous	Shiatsu Kush	Drug	Cascini et al. 2019	mutated CBDAS		B2 type 1
MG996430.1	1379	partial pseudogene; ambiguous	UK Werkle	Drug	Cascini et al. 2019	mutated CBDAS		B2 type 1
AGQN01254730.1	774	pseudogene	Purple Kush	Drug	Weiblen et al. 2015	marijuana-type CBDA synthase		B2 type 2
JH231038.1	858	pseudogene	Purple Kush	Drug	Weiblen et al. 2015	marijuana-type CBDA synthase		B2 type 2
MG996424.1	1503	partial pseudogene; ambiguous	Flash babylon	Drug	Cascini et al. 2019	mutated CBDAS		B2 type 2
KJ469375.1	1502	pseudogene	Skunk	Drug	Weiblen et al. 2015	marijuana-type CBDA synthase		B2 type 3
AB292683.1	1638	complete	Domestic-2	unknown	Taura et al. 2007	CBDAS2	no CBDA synthase activity	C type 1
KJ469382.1	844	partial	Skunk	Drug	Weiblen et al. 2015			C type 1
KJ469383.1	844	partial	Carmen	Fiber	Weiblen et al. 2015			C type 1
AB292684.1	1638	complete	Domestic-2	unknown	Taura et al. 2007	CBDAS3	no CBDA synthase activity	C type 2
JQ437481.1	1635	complete; possible THCAs CBCAS chimera	01	unknown	El Alaoui et al. 2013			N.A.
JQ437482.1	1635	complete; possible THCAs CBCAS chimera	02	unknown	El Alaoui et al. 2013			N.A.
JQ437483.1	1635	complete; possible THCAs CBCAS chimera	03	unknown	El Alaoui et al. 2013			N.A.
JQ437484.1	1635	complete; possible THCAs CBCAS chimera	04	unknown	El Alaoui et al. 2013			N.A.
JQ437485.1	1635	complete; possible THCAs CBCAS chimera	05	unknown	El Alaoui et al. 2013			N.A.
JQ437486.1	1635	complete; possible THCAs CBCAS chimera	06	unknown	El Alaoui et al. 2013			N.A.
JQ437487.1	1635	complete; possible THCAs CBCAS chimera	07	unknown	El Alaoui et al. 2013			N.A.
JQ437488.1	1635	complete; possible THCAs CBCAS chimera	08	unknown	El Alaoui et al. 2013			N.A.
JQ437489.1	1635	complete; possible THCAs CBCAS chimera	09	unknown	El Alaoui et al. 2013			N.A.
JQ437490.1	1635	complete; possible THCAs CBCAS chimera	10	unknown	El Alaoui et al. 2013			N.A.
JQ437491.1	1635	complete; possible THCAs CBCAS chimera	11	unknown	El Alaoui et al. 2013			N.A.
JQ437492.1	1635	complete; possible THCAs CBCAS chimera	12	unknown	El Alaoui et al. 2013			N.A.
LN998181.1	371	partial pseudogene; very short	L3	unknown	unpublished			N.A.
MG996399.1	1606	partial; ambiguous	BC God Bud	Drug	Cascini et al. 2019			N.A.
MG996400.1	1638	complete; ambiguous	Chocolope	Drug	Cascini et al. 2019			N.A.
MG996401.1	1606	partial; ambiguous	Golden Berry	Drug	Cascini et al. 2019			N.A.
MG996412.1	1605	partial; ambiguous	Shiatsu Kush	Drug	Cascini et al. 2019			N.A.
MG996413.1	1607	partial; ambiguous	Skunk #11	Drug	Cascini et al. 2019			N.A.
MG996414.1	1606	partial; ambiguous	UK Werkle	Drug	Cascini et al. 2019			N.A.
MG996419.1	1606	partial; ambiguous	Chocolate Kush	Drug	Cascini et al. 2019			N.A.

### Sheet: Table S4
GenBank accession	locus tag / start position	Sequence length	Status	Cultivar	Type	Reference	Clade
MNPR01002882	12890	1638	complete	Cannatonic	Drug	Phylos Bioscience 2016	A2
MNPR01002992	10888	1635	pseudogene	Cannatonic	Drug	Phylos Bioscience 2016	A1 type 1/1
MNPR01003194	17359	1638	pseudogene	Cannatonic	Drug	Phylos Bioscience 2016	C type 7
MNPR01003544	41587	1632	pseudogene	Cannatonic	Drug	Phylos Bioscience 2016	C type 6
MNPR01004356	13281	1635	pseudogene	Cannatonic	Drug	Phylos Bioscience 2016	C type 4
MNPR01004530	417	1632	pseudogene	Cannatonic	Drug	Phylos Bioscience 2016	C type 1
MNPR01005369	10312	1608	pseudogene	Cannatonic	Drug	Phylos Bioscience 2016	C type 5
MNPR01005992	13240	1629	pseudogene	Cannatonic	Drug	Phylos Bioscience 2016	B2 type 1
MNPR01008230	6385	1608	pseudogene	Cannatonic	Drug	Phylos Bioscience 2016	B2 type 3
MNPR01008261	9370	1632	pseudogene	Cannatonic	Drug	Phylos Bioscience 2016	C type 4
MNPR01009629	3702	1158	partial	Cannatonic	Drug	Phylos Bioscience 2016	A2
NC_044378.1	25982099	1629	pseudogene	CBDRx	Drug	Grassa et al. 2018	A2
NC_044378.1	26045537	1629	pseudogene	CBDRx	Drug	Grassa et al. 2018	A2
NC_044378.1	26085884	1626	pseudogene	CBDRx	Drug	Grassa et al. 2018	A2
NC_044378.1	26171983	1551	pseudogene	CBDRx	Drug	Grassa et al. 2018	A2
NC_044378.1	LOC115696909	1143	pseudogene	CBDRx	Drug	Grassa et al. 2018	A2
NC_044378.1	LOC115697880	1638	complete	CBDRx	Drug	Grassa et al. 2018	A2
NC_044378.1	25870545	1632	pseudogene	CBDRx	Drug	Grassa et al. 2018	A4 type 2
NC_044378.1	LOC115697762	1635	complete	CBDRx	Drug	Grassa et al. 2018	B1 type 1
NC_044378.1	LOC115696966	1632	pseudogene	CBDRx	Drug	Grassa et al. 2018	C type 1
NC_044378.1	LOC115697083	1623	pseudogene	CBDRx	Drug	Grassa et al. 2018	C type 2
NC_044378.1	LOC115696476	1608	pseudogene	CBDRx	Drug	Grassa et al. 2018	C type 4
NC_044378.1	LOC115696884	1638	complete	CBDRx	Drug	Grassa et al. 2018	C type 4
NC_044378.1	LOC115696475	981	pseudogene	CBDRx	Drug	Grassa et al. 2018	C type 6
LKUB01011742.1	382	382	partial	Chemdog91	Drug	McKernan et al. 2015	A1
LKUB01047298.1	2	1062	pseudogene	Chemdog91	Drug	McKernan et al. 2015	B2 type 3
LKUB01066924.1	1	931	pseudogene	Chemdog91	Drug	McKernan et al. 2015	B2 type 1
LKUB01086152.1	655	1285	partial	Chemdog91	Drug	McKernan et al. 2015	A2
LKUB01150367.1	3	858	partial	Chemdog91	Drug	McKernan et al. 2015	A3
CM011610.1	22244169	1641	complete	Finola	Fiber	Laverty et al. 2019	A3
CM011610.1	21837038	1635	complete	Finola	Fiber	Laverty et al. 2019	B1 type 2
QKVJ02000019.1	876094	1422	pseudogene	Finola	Fiber	Laverty et al. 2019	A4 type 2
QKVJ02000019.1	535563	1626	pseudogene	Finola	Fiber	Laverty et al. 2019	C type 1
QKVJ02000019.1	618430	1632	pseudogene	Finola	Fiber	Laverty et al. 2019	C type 1
QKVJ02000019.1	709761	1635	pseudogene	Finola	Fiber	Laverty et al. 2019	C type 1
QKVJ02000019.1	589417	1614	pseudogene	Finola	Fiber	Laverty et al. 2019	C type 2
QKVJ02000019.1	650928	1638	pseudogene	Finola	Fiber	Laverty et al. 2019	C type 4
QKVJ02000019.1	742544	978	pseudogene	Finola	Fiber	Laverty et al. 2019	C type 6
QKVJ02001794.1	11056	1635	pseudogene	Finola	Fiber	Laverty et al. 2019	A2
QKVJ02001794.1	138341	1638	complete	Finola	Fiber	Laverty et al. 2019	A2
QKVJ02001794.1	70796	1629	pseudogene	Finola	Fiber	Laverty et al. 2019	A2
QKVJ02004358.1	21738	1638	pseudogene	Finola	Fiber	Laverty et al. 2019	A2
QKVJ02004488.1	6165	1635	pseudogene	Finola	Fiber	Laverty et al. 2019	A2
QKVJ02004887.1	15577	1638	complete	Finola	Fiber	Laverty et al. 2019	A2
JAATIQ010000121.1	G4B88_001350	1638	complete	Jamaican Lion (father)	Drug	McKernan et al. 2018, 2020	A2
JAATIQ010000121.1	G4B88_001351	1638	complete	Jamaican Lion (father)	Drug	McKernan et al. 2018, 2020	A2
JAATIQ010000121.1	G4B88_001352	1638	pseudogene	Jamaican Lion (father)	Drug	McKernan et al. 2018, 2020	A2
JAATIQ010000127.1	G4B88_028756	1422	pseudogene	Jamaican Lion (father)	Drug	McKernan et al. 2018, 2020	A4 type 2
JAATIQ010000127.1	G4B88_028766	1635	complete	Jamaican Lion (father)	Drug	McKernan et al. 2018, 2020	B1 type 1
JAATIQ010000127.1	G4B88_028761	1638	complete	Jamaican Lion (father)	Drug	McKernan et al. 2018, 2020	C type 1
JAATIQ010000127.1	G4B88_028762	1638	complete	Jamaican Lion (father)	Drug	McKernan et al. 2018, 2020	C type 2
JAATIQ010000127.1	G4B88_028759	1638	complete	Jamaican Lion (father)	Drug	McKernan et al. 2018, 2020	C type 4
JAATIQ010000127.1	G4B88_028760	1638	complete	Jamaican Lion (father)	Drug	McKernan et al. 2018, 2020	C type 4
JAATIQ010000127.1	G4B88_028763	984	pseudogene	Jamaican Lion (father)	Drug	McKernan et al. 2018, 2020	C type 6
JAATIQ010001028.1	G4B88_000693	1638	complete	Jamaican Lion (father)	Drug	McKernan et al. 2018, 2020	A2
JAATIP010000026.1	F8388_024901	1638	complete	Jamaican Lion (mother)	Drug	McKernan et al. 2018, 2020	A1 type 1/1
JAATIP010000026.1	F8388_024907	1632	pseudogene	Jamaican Lion (mother)	Drug	McKernan et al. 2018, 2020	A3
JAATIP010000026.1	F8388_024889	1629	pseudogene	Jamaican Lion (mother)	Drug	McKernan et al. 2018, 2020	A4 type 1
JAATIP010000026.1	F8388_024904	1593	pseudogene	Jamaican Lion (mother)	Drug	McKernan et al. 2018, 2020	B2 type 1
JAATIP010000026.1	F8388_024902	1626	pseudogene	Jamaican Lion (mother)	Drug	McKernan et al. 2018, 2020	B2 type 2
JAATIP010000026.1	F8388_024903	1626	pseudogene	Jamaican Lion (mother)	Drug	McKernan et al. 2018, 2020	B2 type 3
JAATIP010000026.1	F8388_024894	1638	complete	Jamaican Lion (mother)	Drug	McKernan et al. 2018, 2020	C type 3
JAATIP010000026.1	F8388_024892	1632	complete	Jamaican Lion (mother)	Drug	McKernan et al. 2018, 2020	C type 5
JAATIP010000026.1	F8388_024891	1635	pseudogene	Jamaican Lion (mother)	Drug	McKernan et al. 2018, 2020	C type 6
JAATIP010000026.1	F8388_024895	1638	pseudogene	Jamaican Lion (mother)	Drug	McKernan et al. 2018, 2020	C type 7
JAATIP010000055.1	F8388_016304	1638	pseudogene	Jamaican Lion (mother)	Drug	McKernan et al. 2018, 2020	A2
JAATIP010000055.1	F8388_016306	1638	complete	Jamaican Lion (mother)	Drug	McKernan et al. 2018, 2020	A2
JAATIP010000055.1	F8388_016307	1638	complete	Jamaican Lion (mother)	Drug	McKernan et al. 2018, 2020	A2
JAATIP010000055.1	F8388_016308	1638	complete	Jamaican Lion (mother)	Drug	McKernan et al. 2018, 2020	A2
JAATIP010000055.1	F8388_016309	1638	pseudogene	Jamaican Lion (mother)	Drug	McKernan et al. 2018, 2020	A2
JAATIP010000055.1	F8388_016310	1638	complete	Jamaican Lion (mother)	Drug	McKernan et al. 2018, 2020	A2
JAATIP010000055.1	F8388_016311	1638	complete	Jamaican Lion (mother)	Drug	McKernan et al. 2018, 2020	A2
JAATIP010000055.1	F8388_016312	1638	complete	Jamaican Lion (mother)	Drug	McKernan et al. 2018, 2020	A2
JAATIP010000103.1	F8388_004080	1422	pseudogene	Jamaican Lion (mother)	Drug	McKernan et al. 2018, 2020	A4 type 2
JAATIP010000103.1	F8388_004088	1635	complete	Jamaican Lion (mother)	Drug	McKernan et al. 2018, 2020	B1 type 1
JAATIP010000103.1	F8388_004085	1638	complete	Jamaican Lion (mother)	Drug	McKernan et al. 2018, 2020	C type 1
JAATIP010000103.1	F8388_004086	1638	complete	Jamaican Lion (mother)	Drug	McKernan et al. 2018, 2020	C type 2
JAATIP010000103.1	F8388_004082	1638	complete	Jamaican Lion (mother)	Drug	McKernan et al. 2018, 2020	C type 4
JAATIP010000103.1	F8388_004083	1638	complete	Jamaican Lion (mother)	Drug	McKernan et al. 2018, 2020	C type 4
JAATIP010000103.1	F8388_004084	1638	complete	Jamaican Lion (mother)	Drug	McKernan et al. 2018, 2020	C type 4
JAATIP010000103.1	F8388_004081	981	pseudogene	Jamaican Lion (mother)	Drug	McKernan et al. 2018, 2020	C type 6
CM022965.1	91579693	1638	complete	Jilong	unknown	Gao et al. 2020	A1 type 8
CM022965.1	89697636	1629	pseudogene	Jilong	unknown	Gao et al. 2020	A3
CM022965.1	92151528	1629	pseudogene	Jilong	unknown	Gao et al. 2020	A3
CM022965.1	89962317	1587	pseudogene	Jilong	unknown	Gao et al. 2020	B2 type 1
CM022965.1	91891053	1629	pseudogene	Jilong	unknown	Gao et al. 2020	B2 type 1
CM022965.1	91699899	861	pseudogene	Jilong	unknown	Gao et al. 2020	B2 type 2
CM022965.1	91710216	777	pseudogene	Jilong	unknown	Gao et al. 2020	B2 type 2
CM022965.1	91789995	1626	pseudogene	Jilong	unknown	Gao et al. 2020	B2 type 3
LKUA01006620.1	911	1626	pseudogene	LA confidential	Drug	McKernan et al. 2015	B2 type 2-3 chimera
LKUA01009384.1	3595	1156	partial	LA confidential	Drug	McKernan et al. 2015	A2
LKUA01020408.1	3817	1629	pseudogene	LA confidential	Drug	McKernan et al. 2015	B2 type 1
LKUA01025043.1	3322	1632	pseudogene	LA confidential	Drug	McKernan et al. 2015	A3
LKUA01068262.1	650	1638	complete	LA confidential	Drug	McKernan et al. 2015	A1 type 1/5
LKUA01081076.1	754	1581	partial	LA confidential	Drug	McKernan et al. 2015	C type 1
LKUA01148100.1	2	1245	pseudogene	LA confidential	Drug	McKernan et al. 2015	A4 type 2
LKUA01173866.1	3	723	pseudogene	LA confidential	Drug	McKernan et al. 2015	B2 type 2
MXBD01000395.1	37139	1566	pseudogene	Pineapple Banana Bubble Kush	Drug	Vergara et al. 2019	B2 type 1
MXBD01001769.1	40421	1638	complete	Pineapple Banana Bubble Kush	Drug	Vergara et al. 2019	A1 type 1/1
MXBD01002930.1	46853	1551	pseudogene	Pineapple Banana Bubble Kush	Drug	Vergara et al. 2019	C type 7
MXBD01004333.1	20309	1638	complete	Pineapple Banana Bubble Kush	Drug	Vergara et al. 2019	C type 1
MXBD01004643.1	52291	1626	pseudogene	Pineapple Banana Bubble Kush	Drug	Vergara et al. 2019	A2
MXBD01005126.1	15361	1638	complete	Pineapple Banana Bubble Kush	Drug	Vergara et al. 2019	C type 4
MXBD01006583.1	24636	1638	complete	Pineapple Banana Bubble Kush	Drug	Vergara et al. 2019	C type 1
MXBD01006695.1	30203	1632	complete	Pineapple Banana Bubble Kush	Drug	Vergara et al. 2019	A2
MXBD01007385.1	10498	1608	partial	Pineapple Banana Bubble Kush	Drug	Vergara et al. 2019	A2
MXBD01007873.1	8325	1620	pseudogene	Pineapple Banana Bubble Kush	Drug	Vergara et al. 2019	C type 1
MXBD01008229.1	20123	1602	pseudogene	Pineapple Banana Bubble Kush	Drug	Vergara et al. 2019	B2 type 2
AGQN03001397.1	570	1635	pseudogene	Purple Kush	Drug	Laverty et al. 2019	C type 3
AGQN03001397.1	36865	1614	pseudogene	Purple Kush	Drug	Laverty et al. 2019	C type 5
AGQN03001397.1	88111	1635	pseudogene	Purple Kush	Drug	Laverty et al. 2019	C type 6
AGQN03001586.1	37412	1632	pseudogene	Purple Kush	Drug	Laverty et al. 2019	A3
AGQN03005496.1	4620	1638	complete	Purple Kush	Drug	Laverty et al. 2019	A2
AGQN03006292.1	8880	1161	pseudogene	Purple Kush	Drug	Laverty et al. 2019	A2
AGQN03006963.1	15918	1626	pseudogene	Purple Kush	Drug	Laverty et al. 2019	A2
AGQN03010271.1	4605	1626	pseudogene	Purple Kush	Drug	Laverty et al. 2019	A2
AGQN03010731.1	1830	1161	pseudogene	Purple Kush	Drug	Laverty et al. 2019	A2
CM010792.2	58200740	1629	pseudogene	Purple Kush	Drug	Laverty et al. 2019	B2 type 1
CM010792.2	58107644	1611	pseudogene	Purple Kush	Drug	Laverty et al. 2019	B2 type 3
CM010793.2	49189801	1629	pseudogene	Purple Kush	Drug	Laverty et al. 2019	A4 type 1
CM010796.2	62089454	1638	pseudogene	Purple Kush	Drug	Laverty et al. 2019	C type 7
CM010797.2	28651687	1638	complete	Purple Kush	Drug	Laverty et al. 2019	A1 type 1/5
CM010797.2	46551515	1629	pseudogene	Purple Kush	Drug	Laverty et al. 2019	A2
CM010797.2	28773351	1629	pseudogene	Purple Kush	Drug	Laverty et al. 2019	B2 type 2
